# Hypoxia alters the effects of hypomethylating agents in acute myeloid leukaemia cells

**DOI:** 10.1101/2023.12.07.570313

**Authors:** Sam Humphries, Sean M. Burnard, Simon Keely, Danielle R. Bond, Heather J. Lee

## Abstract

**Background:** Acute myeloid leukaemia (AML) is a deadly haematological malignancy that originates from mutated myeloid progenitor cells that lie quiescent in the hypoxic bone marrow. Elderly patients who cannot tolerate standard chemotherapies are administered low-dose hypomethylating agents (HMA) which act in a replication-dependent manner to reprogram the epigenome. Relapse is common following HMA treatment and may arise from quiescent leukaemia cells in the hypoxic bone marrow. Therefore, the effects of hypoxia on HMA efficacy may influence AML progression.

**Results:** AML cell lines (MOLM-13, MV-4-11, HL-60) were treated with decitabine (100nM) or azacitidine (500-2000nM) in normoxic (21% O_2_) and hypoxic (1% O_2_) conditions. Exposure to hypoxia significantly reduced AML cell growth across all cell lines, with no additional effects observed upon HMA treatment. This was associated with distinct effects on DNA methylation. The extent of hypomethylation induced by AZA treatment was reduced in hypoxia, whereas DAC-induced hypomethylation was maintained in low oxygen conditions. Transcriptional response to HMA treatment were also altered in hypoxia, with HMAs failing to up-regulate antigen presentation pathways in hypoxia. In particular, human leukocyte antigens (HLAs) such as HLA-DR were increased upon HMA treatment in normoxia, but not hypoxia.

**Conclusion:** Our results suggest that HMA-induced antigen presentation may be impaired in hypoxic tissues such as the bone marrow. This study highlights the need to consider microenvironmental factors when designing co-treatment strategies to improve HMA therapeutic efficacy.
