## Supplementary Table 1 for "Hypoxia alters the effects of hypomethylating agents in acute myeloid leukaemia cells"

### Sheet: Sheet1
Antibody	Supplier	Cat. No.	Mono- or Polyclonal	Clone	Isotype	Conjugate	Concentration
HLA-G	ThermoFisher	12-9957-42	Mono	87G	IgG2a	PE	0.25ug/test
HLA-DR	ThermoFisher	17-9956-42	Mono	LN3	IgG2b	APC	0.0075ug/test
HLA-DR, -DP, -DQ	BD Bioscience	555558	Poly	Tu39	IgG2a	FITC	20uL/test
IgG2a	ThermoFisher	17-4732-81	Mono	eBM2a	-	PE	Same as respective HLA stain
IgG2b	ThermoFisher	17-4732-81	Mono	eBMG2b	-	APC	Same as respective HLA stain
