## Supplementary Table 6 for "Hypoxia alters the effects of hypomethylating agents in acute myeloid leukaemia cells"

### Sheet: Sheet1
Probe	Chromosome	Start	End	Probe Strand	Feature	ID	Description	Feature Strand	Type	Feature Orientation	Distance	2_UT_N_R1_S9	2_UT_N_R2_S18	2_UT_N_R3_S27	2_AZA_N_R1_S5	2_AZA_N_R2_S14	2_AZA_N_R3_S23	1_H_UT_R1_S3	1_H_UT_R2_S12	1_H_UT_R3_S21	1_H_AZA_R1_S1	1_H_AZA_R2_S10	1_H_AZA_R3_S19
HLA-A	6	29941260	29945884	+	HLA-A	ENSG00000206503	major histocompatibility complex, class I, A [Source:HGNC Symbol;Acc:HGNC:4931]	+	HLAs	Name match	0	9.29564	8.96759	9.31565	10.0858	9.9474	9.90846	8.48387	8.35977	8.55554	8.79363	8.77857	8.89897
HLA-B	6	31353872	31357188	-	HLA-B	ENSG00000234745	major histocompatibility complex, class I, B [Source:HGNC Symbol;Acc:HGNC:4932]	-	HLAs	Name match	0	10.332	10.1294	10.3509	11.188	11.04	11.0773	10.0991	9.94409	9.98026	10.1375	10.0728	10.2382
HLA-C	6	31268749	31357158	-	HLA-C	ENSG00000204525	major histocompatibility complex, class I, C [Source:HGNC Symbol;Acc:HGNC:4933]	-	HLAs	Name match	0	10.2274	10.0931	10.2787	11.1825	11.0227	11.1405	10.2443	10.0642	10.1956	10.0381	10.0112	10.2353
HLA-DMA	6	32948613	32969094	-	HLA-DMA	ENSG00000204257	major histocompatibility complex, class II, DM alpha [Source:HGNC Symbol;Acc:HGNC:4934]	-	HLAs	Name match	0	1.58992	2.23761	1.76823	5.14586	5.24159	4.56442	1.9549	2.28263	1.62314	1.81771	1.43558	1.67798
HLA-DMB	6	32934629	32941070	-	HLA-DMB	ENSG00000242574	major histocompatibility complex, class II, DM beta [Source:HGNC Symbol;Acc:HGNC:4935]	-	HLAs	Name match	0	0.782566	1.44114	0.302565	4.5946	4.61673	3.81676	1.56586	1.23824	1.47114	1.4254	1.22259	1.73688
HLA-DOA	6	33004178	33009612	-	HLA-DOA	ENSG00000204252	major histocompatibility complex, class II, DO alpha [Source:HGNC Symbol;Acc:HGNC:4936]	-	HLAs	Name match	0	-3.9544	-3.95879	-4.24176	-1.3163	-0.387768	-1.60951	-3.97846	-3.91377	-4.17271	-3.72661	-4.38885	-4.05898
HLA-DOB	6	32812763	32817048	-	HLA-DOB	ENSG00000241106	major histocompatibility complex, class II, DO beta [Source:HGNC Symbol;Acc:HGNC:4937]	-	HLAs	Name match	0	4.07412	4.42203	4.17234	4.17556	4.56177	4.28773	3.12774	3.16898	3.60864	4.18695	3.79658	3.98176
HLA-DPA1	6	33064569	33080775	-	HLA-DPA1	ENSG00000231389	major histocompatibility complex, class II, DP alpha 1 [Source:HGNC Symbol;Acc:HGNC:4938]	-	HLAs	Name match	0	-0.217434	0.000566056	-1.76782	4.16483	4.12319	2.9993	-3.97846	-3.91377	-4.17271	-3.5746	-2.65188	-1.58505
HLA-DPB1	6	33075926	33087201	+	HLA-DPB1	ENSG00000223865	major histocompatibility complex, class II, DP beta 1 [Source:HGNC Symbol;Acc:HGNC:4940]	+	HLAs	Name match	0	-0.995042	0.000566056	-1.08975	3.44747	3.45018	2.5443	-3.82646	-2.76176	-4.17271	-3.72661	-4.38885	-2.90698
HLA-DQA1	6	32628179	32647062	+	HLA-DQA1	ENSG00000196735	major histocompatibility complex, class II, DQ alpha 1 [Source:HGNC Symbol;Acc:HGNC:4942]	+	HLAs	Name match	0	-3.8024	-1.48486	-4.24176	1.59059	1.61223	0.316493	-3.97846	-3.76176	-4.17271	-1.98964	-4.38885	-4.05898
HLA-DQA2	6	32741342	32747215	+	HLA-DQA2	ENSG00000237541	major histocompatibility complex, class II, DQ alpha 2 [Source:HGNC Symbol;Acc:HGNC:4943]	+	HLAs	Name match	0	-3.9544	-3.95879	-4.24176	-1.57933	-1.7097	-1.93143	-3.97846	-3.91377	-4.17271	-3.72661	-4.38885	-4.05898
HLA-DQB1	6	32659467	32668383	-	HLA-DQB1	ENSG00000179344	major histocompatibility complex, class II, DQ beta 1 [Source:HGNC Symbol;Acc:HGNC:4944]	-	HLAs	Name match	0	1.242	1.51514	1.5541	5.44968	5.35908	4.77937	1.45895	1.28263	1.30122	1.88483	1.54451	1.26295
HLA-DQB1-AS1	6	32659880	32660729	+	HLA-DQB1-AS1	ENSG00000223534	HLA-DQB1 antisense RNA 1 [Source:HGNC Symbol;Acc:HGNC:39762]	+	HLAs	Name match	0	-3.9544	-3.95879	-4.24176	-4.05326	-3.8617	-4.08344	-3.97846	-3.91377	-4.17271	-3.72661	-4.38885	-4.05898
HLA-DQB2	6	32756098	32763534	-	HLA-DQB2	ENSG00000232629	major histocompatibility complex, class II, DQ beta 2 [Source:HGNC Symbol;Acc:HGNC:4945]	-	HLAs	Name match	0	-3.9544	-3.95879	-4.24176	-4.05326	-3.8617	-4.08344	-3.97846	-3.91377	-4.17271	-3.72661	-4.38885	-4.05898
HLA-DRA	6	32439842	32445046	+	HLA-DRA	ENSG00000204287	major histocompatibility complex, class II, DR alpha [Source:HGNC Symbol;Acc:HGNC:4947]	+	HLAs	Name match	0	4.08635	4.1001	3.78061	8.0828	8.11963	7.44415	3.35345	3.1086	2.60864	3.84325	3.65797	3.05881
HLA-DRB1	6	32552990	32589848	-	HLA-DRB1	ENSG00000196126	major histocompatibility complex, class II, DR beta 1 [Source:HGNC Symbol;Acc:HGNC:4948]	-	HLAs	Name match	0	1.40706	1.00057	0.232176	5.16214	4.95208	4.22338	0.173545	-0.954408	-0.698783	-0.115172	0.518042	0.340949
HLA-DRB5	6	32517343	32530287	-	HLA-DRB5	ENSG00000198502	major histocompatibility complex, class II, DR beta 5 [Source:HGNC Symbol;Acc:HGNC:4953]	-	HLAs	Name match	0	-2.8024	-2.22183	-4.08975	0.799181	0.93416	0.23849	-3.82646	-3.91377	-4.17271	-3.5746	-4.23685	-4.05898
HLA-E	6	30489406	30494205	+	HLA-E	ENSG00000204592	major histocompatibility complex, class I, E [Source:HGNC Symbol;Acc:HGNC:4962]	+	HLAs	Name match	0	9.56992	9.43594	9.58951	9.68956	9.60276	9.63735	9.06836	8.88119	9.28706	9.42663	9.17718	9.55642
HLA-F	6	29722775	29738528	+	HLA-F	ENSG00000204642	major histocompatibility complex, class I, F [Source:HGNC Symbol;Acc:HGNC:4963]	+	HLAs	Name match	0	2.17488	1.86564	2.69161	3.25861	3.18512	2.92655	1.63298	1.56017	1.67973	2.01036	2.22259	1.82094
HLA-F-AS1	6	29726601	29749049	-	HLA-F-AS1	ENSG00000214922	HLA-F antisense RNA 1 [Source:HGNC Symbol;Acc:HGNC:26645]	-	HLAs	Name match	0	1.62387	2.12395	1.58267	2.47378	2.76604	2.81003	2.77346	2.95248	2.94507	2.86834	2.37786	2.66288
HLA-G	6	29826967	29831125	+	HLA-G	ENSG00000204632	major histocompatibility complex, class I, G [Source:HGNC Symbol;Acc:HGNC:4964]	+	HLAs	Name match	0	2.36753	2.0261	2.2678	3.28857	2.99074	3.35397	2.40236	2.36752	2.60864	2.33229	2.4774	2.43287
