## Supplementary Table 7 for "Hypoxia alters the effects of hypomethylating agents in acute myeloid leukaemia cells"

### Sheet: Sheet1
Probe	Chromosome	Start	End	Probe Strand	Feature	ID	Description	Feature Strand	Type	Feature Orientation	Distance	2_UT_N_R1_S9	2_UT_N_R2_S18	2_UT_N_R3_S27	2_DAC_N_R1_S7	2_DAC_N_R2_S16	2_DAC_N_R3_S25	1_H_UT_R1_S3	1_H_UT_R2_S12	1_H_UT_R3_S21	1_H_DAC_R1_S2	1_H_DAC_R2_S11	1_H_DAC_R3_S20
HLA-A	6	29941260	29945884	+	HLA-A	ENSG00000206503	major histocompatibility complex, class I, A [Source:HGNC Symbol;Acc:HGNC:4931]	+	HLAs	Name match	0	9.29564	8.96759	9.31565	9.70783	9.70802	9.80821	8.48387	8.35977	8.55554	9.04687	8.96881	9.27391
HLA-B	6	31353872	31357188	-	HLA-B	ENSG00000234745	major histocompatibility complex, class I, B [Source:HGNC Symbol;Acc:HGNC:4932]	-	HLAs	Name match	0	10.332	10.1294	10.3509	11.3029	11.2522	11.1994	10.0991	9.94409	9.98026	10.6303	10.5121	10.7088
HLA-C	6	31268749	31357158	-	HLA-C	ENSG00000204525	major histocompatibility complex, class I, C [Source:HGNC Symbol;Acc:HGNC:4933]	-	HLAs	Name match	0	10.2274	10.0931	10.2787	11.1565	11.0373	11.2207	10.2443	10.0642	10.1956	10.6523	10.4832	10.7583
HLA-DMA	6	32948613	32969094	-	HLA-DMA	ENSG00000204257	major histocompatibility complex, class II, DM alpha [Source:HGNC Symbol;Acc:HGNC:4934]	-	HLAs	Name match	0	1.58992	2.23761	1.76823	5.21565	5.32299	4.70806	1.9549	2.28263	1.62314	3.04667	2.88281	3.6626
HLA-DMB	6	32934629	32941070	-	HLA-DMB	ENSG00000242574	major histocompatibility complex, class II, DM beta [Source:HGNC Symbol;Acc:HGNC:4935]	-	HLAs	Name match	0	0.782566	1.44114	0.302565	4.2059	4.60939	3.65597	1.56586	1.23824	1.47114	2.35093	1.79534	2.24227
HLA-DOA	6	33004178	33009612	-	HLA-DOA	ENSG00000204252	major histocompatibility complex, class II, DO alpha [Source:HGNC Symbol;Acc:HGNC:4936]	-	HLAs	Name match	0	-3.9544	-3.95879	-4.24176	-0.539238	-1.17571	-2.01645	-3.97846	-3.91377	-4.17271	-3.95082	-3.94162	-3.9972
HLA-DOB	6	32812763	32817048	-	HLA-DOB	ENSG00000241106	major histocompatibility complex, class II, DO beta [Source:HGNC Symbol;Acc:HGNC:4937]	-	HLAs	Name match	0	4.07412	4.42203	4.17234	4.0237	4.28372	4.23148	3.12774	3.16898	3.60864	3.096	3.2872	3.30455
HLA-DPA1	6	33064569	33080775	-	HLA-DPA1	ENSG00000231389	major histocompatibility complex, class II, DP alpha 1 [Source:HGNC Symbol;Acc:HGNC:4938]	-	HLAs	Name match	0	-0.217434	0.000566056	-1.76782	4.15615	4.73461	3.23148	-3.97846	-3.91377	-4.17271	-2.21385	-3.78962	-1.03784
HLA-DPB1	6	33075926	33087201	+	HLA-DPB1	ENSG00000223865	major histocompatibility complex, class II, DP beta 1 [Source:HGNC Symbol;Acc:HGNC:4940]	+	HLAs	Name match	0	-0.995042	0.000566056	-1.08975	3.64519	4.12546	2.87837	-3.82646	-2.76176	-4.17271	-2.79882	-2.20466	-1.52326
HLA-DQA1	6	32628179	32647062	+	HLA-DQA1	ENSG00000196735	major histocompatibility complex, class II, DQ alpha 1 [Source:HGNC Symbol;Acc:HGNC:4942]	+	HLAs	Name match	0	-3.8024	-1.48486	-4.24176	1.61604	2.06133	0.627404	-3.97846	-3.76176	-4.17271	-2.79882	-3.94162	-3.9972
HLA-DQA2	6	32741342	32747215	+	HLA-DQA2	ENSG00000237541	major histocompatibility complex, class II, DQ alpha 2 [Source:HGNC Symbol;Acc:HGNC:4943]	+	HLAs	Name match	0	-3.9544	-3.95879	-4.24176	-0.539238	0.409249	-4.01645	-3.97846	-3.91377	-4.17271	-1.79882	-3.94162	-3.9972
HLA-DQB1	6	32659467	32668383	-	HLA-DQB1	ENSG00000179344	major histocompatibility complex, class II, DQ beta 1 [Source:HGNC Symbol;Acc:HGNC:4944]	-	HLAs	Name match	0	1.242	1.51514	1.5541	5.63433	5.76345	5.14089	1.45895	1.28263	1.30122	2.43	2.51416	2.44021
HLA-DQB1-AS1	6	32659880	32660729	+	HLA-DQB1-AS1	ENSG00000223534	HLA-DQB1 antisense RNA 1 [Source:HGNC Symbol;Acc:HGNC:39762]	+	HLAs	Name match	0	-3.9544	-3.95879	-4.24176	-4.15067	-4.13507	-4.16846	-3.97846	-3.91377	-4.17271	-3.95082	-3.94162	-3.9972
HLA-DQB2	6	32756098	32763534	-	HLA-DQB2	ENSG00000232629	major histocompatibility complex, class II, DQ beta 2 [Source:HGNC Symbol;Acc:HGNC:4945]	-	HLAs	Name match	0	-3.9544	-3.95879	-4.24176	-4.15067	-2.39811	-4.01645	-3.97846	-3.91377	-4.17271	-3.95082	-3.94162	-3.9972
HLA-DRA	6	32439842	32445046	+	HLA-DRA	ENSG00000204287	major histocompatibility complex, class II, DR alpha [Source:HGNC Symbol;Acc:HGNC:4947]	+	HLAs	Name match	0	4.08635	4.1001	3.78061	8.36519	8.61056	7.64443	3.35345	3.1086	2.60864	4.85223	4.4392	4.56844
HLA-DRB1	6	32552990	32589848	-	HLA-DRB1	ENSG00000196126	major histocompatibility complex, class II, DR beta 1 [Source:HGNC Symbol;Acc:HGNC:4948]	-	HLAs	Name match	0	1.40706	1.00057	0.232176	5.37637	5.48454	4.69091	0.173545	-0.954408	-0.698783	1.24558	1.16458	0.798663
HLA-DRB5	6	32517343	32530287	-	HLA-DRB5	ENSG00000198502	major histocompatibility complex, class II, DR beta 5 [Source:HGNC Symbol;Acc:HGNC:4953]	-	HLAs	Name match	0	-2.8024	-2.22183	-4.08975	1.13061	1.22638	0.738435	-3.82646	-3.91377	-4.17271	-2.79882	-3.78962	-3.84519
HLA-E	6	30489406	30494205	+	HLA-E	ENSG00000204592	major histocompatibility complex, class I, E [Source:HGNC Symbol;Acc:HGNC:4962]	+	HLAs	Name match	0	9.56992	9.43594	9.58951	9.30611	9.38557	9.37345	9.06836	8.88119	9.28706	9.48788	9.28669	9.6429
HLA-F	6	29722775	29738528	+	HLA-F	ENSG00000204642	major histocompatibility complex, class I, F [Source:HGNC Symbol;Acc:HGNC:4963]	+	HLAs	Name match	0	2.17488	1.86564	2.69161	2.64519	3.15648	2.94933	1.63298	1.56017	1.67973	2.13192	1.91082	2.54712
HLA-F-AS1	6	29726601	29749049	-	HLA-F-AS1	ENSG00000214922	HLA-F antisense RNA 1 [Source:HGNC Symbol;Acc:HGNC:26645]	-	HLAs	Name match	0	1.62387	2.12395	1.58267	2.34118	1.89957	2.49134	2.77346	2.95248	2.94507	2.9291	2.76497	2.86905
HLA-G	6	29826967	29831125	+	HLA-G	ENSG00000204632	major histocompatibility complex, class I, G [Source:HGNC Symbol;Acc:HGNC:4964]	+	HLAs	Name match	0	2.36753	2.0261	2.2678	3.39365	3.28372	3.40981	2.40236	2.36752	2.60864	3.05916	2.89688	2.93617
